# Investigating the genetic control of plant development under speed breeding conditions

**DOI:** 10.1101/2023.09.04.555916

**Authors:** Nicola Rossi, Wayne Powell, Ian Mackay, Lee Hickey, Andreas Maurer, Klaus Pillen, Karen Halliday, Rajiv Sharma

## Abstract

Speed breeding is a powerful tool to accelerate breeding and research programmes by shortening generation time and has been widely adopted for a range of crop species. Despite its success and growing popularity with breeders the genetic basis of plant development under speed breeding remains unknown. In this study, we explored how genotypes respond in terms of developmental advancement under different photoperiod regimes in the context of speed breeding. A subset of the barley HEB-25 Nested Association Mapping population was evaluated for days to heading and maturity under two contrasting photoperiod conditions: 1) Speed Breeding (SB) consisting of 22 hours of light and 2 hours of darkness), and 2) Normal Breeding (NB) consisting of 16 hours of light and 8 hours of darkness. GWAS revealed that developmental responses under both conditions were largely controlled by two loci: *PPDH-1* and *ELF3*. Allelic variants at these genes determine whether plants display early flowering and maturity under both NB and SB. At key QTL regions, domesticated alleles were associated with late flowering and maturity in NB and early flowering and maturity in SB, whereas wild alleles were associated with early flowering under both conditions. We hypothesise that this may be related to the dark dependent repression of *PPD-H1* by *ELF3* which might be more prominent in NB conditions. Furthermore, by comparing development under two contrasting photoperiod regimes, we were able to derive an estimate of plasticity for the two traits. Interestingly, plasticity in development was largely attributed to allelic variation at ELF3. Our results have important implications for our understanding and optimisation of speed breeding protocols particularly when incorporating genetics from wild relatives into breeding programmes and the design of breeding programmes to support the delivery of climate resilient crops.
