## Supplementary Data and Tables for "Investigating the genetic control of plant development under speed breeding conditions"

### Sheet: Data S1
Data S1. List of the BLUEs value of each of the 6 traits for the genotypes of the HEB 25 used in this study. In the (i) column genotypes names are listed, in the (ii) there's the family to which each genotype pertains. Traits BLUE values are listed from column (iii) to (viii)
GENOTYPE (i)	FAMILY (ii)	HEA SB (iii)	HEA NB (iv)	Plasticity.HEA (v)	MAT NB (vi)	MAT SB (vii)	Plasticity.MAT (viii)
HEB_01_013	1	37.7369	57.9422	20.2053	85.4957	69.8465	14.7518
HEB_01_023	1	29.9369	37.1422	7.20532	63.7957	66.8199	-3.94825
HEB_01_032	1	33.2631	41.1078	7.84468	74.4043	65.5172	5.74825
HEB_01_033	1	31.5369	46.7422	15.2053	66.7457	68.1678	-2.19825
HEB_01_053	1	45.0131	58.4578	13.4447	76.7543	69.0065	5.74825
HEB_01_074	1	42.7369	61.1422	18.4053	95.329	75.7165	19.0851
HEB_01_096	1	47.7631	51.8578	4.09468	76.8043	68.8936	5.74825
HEB_02_009	2	29.9369	38.9422	9.00532	62.3957	61.2044	0.451752
HEB_02_016	2	23.4	32.238	8.83802	64.6	60.1799	3.1271
HEB_02_058	2	41.2631	55.3578	14.0947	76.8043	69.1824	5.74825
HEB_02_063	2	26.1369	34.3422	8.20532	58.5957	57.0192	0.851752
HEB_02_071	2	30.2369	38.1422	7.90532	58.5957	63.037	-5.14825
HEB_02_088	2	37.1	47.4895	10.3895	69.5	64.2503	4.0271
HEB_02_122	2	29.1369	36.7422	7.60532	60.4957	64.078	-4.44825
HEB_02_136	2	34.2631	51.6578	17.3947	71.6043	65.2435	5.74825
HEB_03_039	3	31.7631	50.8578	19.0947	71.6043	64.7455	5.74825
HEB_03_040	3	34.7369	63.8922	29.1553	87.4957	69.7048	17.0018
HEB_03_045	3	35.5369	64.1422	28.6053	93.6624	70.2426	22.5184
HEB_03_057	3	35.3369	56.3922	21.0553		69.1472
HEB_03_064	3	42.4631	58.3578	15.8947	76.2043	69.4943	5.74825
HEB_03_077	3	28.7369	37.9422	9.20532	66.9957	64.3761	1.85175
HEB_03_139	3	32.9298	41.8578	8.92802	72.0043	63.774	5.74825
HEB_03_172	3	38.9298	55.8578	16.928	73.5043	67.1379	5.74825
HEB_04_001	4	30.2631	49.6078	19.3447	69.7543	63.2184	5.74825
HEB_04_069	4	41.9869	67.4755	25.4887	97.9957	72.5892	24.7518
HEB_04_074	4	29.0702	38.7422	9.67198	63.9957	64.859	-1.74825
HEB_04_075	4	24.0631	29.3578	5.29468	68.4043	61.5777	5.74825
HEB_04_108	4	40.5369	65.3422	24.8053	91.4957	73.5217	17.4184
HEB_04_112	4	25.5263	31.4	5.87368	64.8	61.857	1.5
HEB_04_123	4	36.2631	57.8578	21.5947	72.4043	64.8479	5.74825
HEB_05_011	5	27.0631	30.8578	3.79468	72.2543	63.7617	5.74825
HEB_05_019	5	25.7369	35.9422	10.2053	65.4957	60.1109	4.50175
HEB_05_020	5	39.3369	59.3422	20.0053	88.9957		14.6518
HEB_05_040	5	39.7631	59.8578	20.0947	76.2043	68.812	5.74825
HEB_05_049	5	29.4631	41.1078	11.6447	66.4043	59.9838	5.74825
HEB_05_059	5	39.1369	65.7422	26.6053	94.6624	73.2974	20.6684
HEB_05_107	5	40.2631	52.8578	12.5947	76.6043	69.5243	5.74825
HEB_05_111	5	25.1369	38.9422	13.8053	66.2457		6.10175
HEB_06_016	6	39.5369	59.3422	19.8053	80.9957	70.3282	9.75175
HEB_06_019	6	35.4631	55.8578	20.3947	71.2043	64.8819	5.74825
HEB_06_038	6	35.5369	59.1422	23.6053	83.329	67.4752	14.9851
HEB_06_047	6	31.5369	38.9422	7.40532	64.1957	64.0013	-0.548248
HEB_06_121	6	35.9298	60.1911	24.2613	72.0043	65.2291	5.74825
HEB_06_147	6	41.0131	48.8578	7.84468	75.8043	68.344	5.74825
HEB_06_180	6	37.2631	52.8578	15.5947	71.5043	64.7034	5.74825
HEB_07_015	7	35.2631	43.0578	7.79468	70.2543	63.7136	5.74825
HEB_07_023	7	27.5369	38.5422	11.0053	62.9957	60.7089	1.65175
HEB_07_033	7	51.7369	58.3922	6.65532	92.6624	85.9709	6.31842
HEB_07_047	7	50.3369	74.6422	24.3053	103.662	88.0093	14.9184
HEB_07_063	7	44.0131	56.8578	12.8447	81.2543	72.947	5.74825
HEB_07_094	7	29.6631	44.8578	15.1947	69.6043	62.1134	5.74825
HEB_07_180	7	35.2631	53.2578	17.9947	72.0043	65.5927	5.74825
HEB_08_032	8	40.8196	61.4083	20.5887	79.2511	70.1433	8.31206
HEB_08_050	8	58.0702	84.3922	26.322	109.496	101.089	7.75175
HEB_08_054	8	41.9298	43.2578	1.32802	76.7543	68.8145	5.74825
HEB_08_056	8	24.9369	35.7422	10.8053	62.329	62.5075	-1.21492
HEB_08_118	8	44.9869	67.1422	22.1553	92.3957	64.615	27.1518
HEB_08_164	8	40.6631	60.8578	20.1947	73.6043	66.6761	5.74825
HEB_08_169	8	41.7631	58.1078	16.3447	75.2043	68.3596	5.74825
HEB_09_009	9	36.9369	60.7422	23.8053	88.4957	72.7173	14.9518
HEB_09_032	9	39.2631			75.2043	68.5121	5.74825
HEB_09_036	9	25.2631	42.1078	16.8447	72.4043	64.9867	5.74825
HEB_09_065	9	46.7369	74.3922	27.6553	95.6624	78.9162	16.1184
HEB_09_089	9	42.0131	62.3578	20.3447	71.0043	64.5034	5.74825
HEB_09_114	9	35.3369	61.1422	25.8053	89.3957	67.0456	21.6518
HEB_09_068	9		53.8578		72.6043	65.7748	5.74825
HEB_10_003	10	37.8597	55	17.1403	80.2863		8.09256
HEB_10_010	10	29.9369	47.7422	17.8053	76.3957	64.4265	11.0518
HEB_10_014	10	39.9369	68.1422	28.2053	96.9957	72.2482	23.7518
HEB_10_040	10	39.7369	59.4755	19.7387	89.6624	71.8241	16.9184
HEB_10_057	10	37.2631	51.1911	13.928	74.2043	68.1634	5.74825
HEB_10_115	10	24.4631	38.1911	13.728	67.8043	60.7657	5.74825
HEB_11_025	11	37.7631	51.3578	13.5947	73.0043	65.5296	5.74825
HEB_11_037	11	34.9369	56.9422	22.0053	80.7457	62.9437	16.6684
HEB_11_092	11	33.2631	45.3578	12.0947	71.0043	64.6416	5.74825
HEB_11_093	11	26.9369	36.3422	9.40532	59.7957	60.02	-0.748248
HEB_11_106	11	32.9369	51.1422	18.2053	78.9957	65.2655	12.6518
HEB_11_115	11	32.9298	55.8578	22.928	72.6043	65.4737	5.74825
HEB_11_134	11	41.2631	51.1911	9.92802	73.4043	66.6078	5.74825
HEB_12_016	12	36.4631	42.5245	6.06135	75.0043	68.1472	5.74825
HEB_12_074	12	35.9298	49.6578	13.728	71.4043	64.3905	5.74825
HEB_12_093	12	39.6631	58.1078	18.4447	74.0043	67.6379	5.74825
HEB_12_107	12	37.9369	59.3422	21.4053	85.329	70.7437	13.7851
HEB_12_108	12	41.3369	65.4755	24.1387	95.9957	70.6113	24.5018
HEB_12_111	12	31.9369	38.1422	6.20532	62.3957	67.0166	-5.54825
HEB_12_137	12	46.1053	67.1225	21.0173	79.3376	73.4324	5.74825
HEB_13_012	13	44.7369	66.6422	21.9053	94.7457	77.221	16.5018
HEB_13_018	13	37.7631	55.2578	17.4947	73.0043	66.4293	5.74825
HEB_13_035	13	24.9869	39.1422	14.1553	66.3957	55.5093	10.1518
HEB_13_037	13	46.5369	71.9422	25.4053	95.329	61.1811	33.5851
HEB_13_050	13	33.9298	59.8578	25.928	72.8043	65.1336	5.74825
HEB_13_105	13	32.5964	48.1911	15.5947	71.4043	65.2163	5.74825
HEB_13_111	13	33.7369	55.9422	22.2053	83.7457	67.5731	15.6018
HEB_13_130	13	33.5964	58.1078	24.5113	71.5043	63.8203	5.74825
HEB_14_005	14	40.7631	52.6078	11.8447	74.7543	67.5873	5.74825
HEB_14_014	14	40.1369	60.7422	20.6053	89.9957	72.5193	17.0018
HEB_14_023	14	39.5369	59.3922	19.8553	87.6624	71.6826	15.2518
HEB_14_024	14	40.7369	65.7422	25.0053	86.7457	74.3223	11.8018
HEB_14_045	14	30.5964	46.1078	15.5113	70.6043	63.1846	5.74825
HEB_14_057	14	33.7369	50.1422	16.4053	75.1957	65.744	8.70175
HEB_14_116	14	32.7631	58.5245	25.7613	71.0043	63.9882	5.74825
HEB_14_044	14		63.8578		72.6043	66.1661	5.74825
HEB_15_009	15	41.2631	63.5245	22.2613	74.2043	67.8373	5.74825
HEB_15_048	15	41.1369	65.8089	24.672	91.4957	76.392	14.3518
HEB_15_051	15	26.5369	42.6422	16.1053	59.4957	60.1472	-1.58158
HEB_15_055	15	23.0131	27.2578	4.24468	67.8043	61.9949	5.74825
HEB_15_057	15	38.5369	56.1422	17.6053		69.4572
HEB_15_061	15	40.9298	62.1078	21.178	77.0043	69.3085
HEB_15_065	15	33.1369	53.9422	20.8053	78.329	67.1448	10.3851
HEB_15_145	15	41.9298	56.2578	14.328	74.7543	67.8903	5.74825
HEB_16_009	16	33.2631	47.3578	14.0947	70.2043	63.6963	5.74825
HEB_16_012	16	42.7369	69.4755	26.7387	90.329	75.3616	14.1851
HEB_16_023	16	23.9369	29.5422	5.60532	55.9957	55.7006	-0.498248
HEB_16_052	16	24.7369	29.9422	5.20532	54.6624	60.2295	-6.41492
HEB_16_064	16	29.7369	44.2856	14.5487	68.1	64.6077	2.6271
HEB_16_096	16	39.4869	61.3922	21.9053	85.4957	67.4728	17.0018
HEB_16_114	16	27.8631	34.1078	6.24468	68.8043	61.2268	5.74825
HEB_16_147	16	37.625	60.625	23	77.1695	67.1201	9.60553
HEB_17_003	17	26.7631	34.1078	7.34468	66.4043	59.4794	5.74825
HEB_17_004	17	38.5369	52.9422	14.4053	81.4957	72.8281	7.75175
HEB_17_018	17	26.7369	36.5422	9.80532	61.1957	57.8323	2.70175
HEB_17_019	17	38.3369	60.1422	21.8053	84.2457	67.7016	15.5018
HEB_17_020	17	29.7369	37.7422	8.00532	60.7457	59.0228	1.00175
HEB_17_040	17	38.0131	51.1078	13.0947	72.0043	65.7885	5.74825
HEB_17_064	17	42.7631	57.1911	14.428	74.0043	66.5538	5.74825
HEB_17_086	17	28.0131	29.8578	1.84468	69.8043	62.9344	5.74825
HEB_17_144	17	37.7631	56.8578	19.0947	70.5043	63.8339	5.74825
HEB_17_160	17	26.7631	32.3578	5.59468	73.0043	66.6305	5.74825
HEB_17_012	17		48.6078		73.6043	66.787	5.74825
HEB_18_064	18	41.2631	51.5245	10.2613	74.0043	67.3385	5.74825
HEB_18_225	18	32.6631	38.5245	5.86135	69.0043	62.8368	5.74825
HEB_19_005	19	37.5964	59.3578	21.7613	73.2543	66.6159	5.74825
HEB_19_054	19	33.1369	46.7422	13.6053	74.2457	66.0297	7.70175
HEB_19_056	19	40.7369	56.1422	15.4053	90.9957	75.0102	15.2518
HEB_19_076	19	23.5369	29.7422	6.20532	51.7957	54.4985	-3.61492
HEB_19_110	19	38.5964	55.3578	16.7613	74.8043	67.0591	5.74825
HEB_19_115	19	39.5369	62.1422	22.6053	82.9957	73.9757	8.25175
HEB_19_153	19	34.5964	49.8578	15.2613	71.0043	64.6088	5.74825
HEB_19_187	19	35.2631	53.8578	18.5947	73.6043	66.387	5.74825
HEB_20_023	20	31.4869	54.7422	23.2553	84.3957	65.7466	17.9018
HEB_20_030	20	48.0631	61.0578	12.9947	79.6043		5.74825
HEB_20_054	20	43.9369	71.5422	27.6053	106.996	72.1885	34.2518
HEB_20_060	20	31.9369	39.3422	7.40532	64.1957	67.7486	-4.34825
HEB_20_062	20	35.5131	57.1911	21.678	71.6043	64.3921	5.74825
HEB_20_064	20	51.9369	83.7422	31.8053	105.662	81.5708	23.4184
HEB_20_076	20	35.9298	51.8578	15.928	71.2043	65.0145	5.74825
HEB_20_110	20	39.8872	60	20.1128	77.0014	65.364	9.822
HEB_21_002	21	39.5369	65.3922	25.8553	88.9957	73.2491	14.8518
HEB_21_018	21	27.9369	37.5422	9.60532	62.4957	62.3584	-0.648248
HEB_21_021	21	42.4631	46.6578	4.19468	78.0043	69.941	5.74825
HEB_21_045	21	42.1369	61.3922	19.2553	91.329	73.9052	16.5851
HEB_21_064	21	34.5369	54.5422	20.0053	74.9957	68.4608	5.65175
HEB_21_096	21	43.2631	56.2578	12.9947	75.0043	67.9562	5.74825
HEB_21_141	21	45.2631	61.8578	16.5947	75.5043	68.0847	5.74825
HEB_21_160	21	34.5131	51.2578	16.7447	72.7543	66.9408	5.74825
HEB_22_003	22	26.0292	33.75	7.72077	64.7511	59.9505	4.08037
HEB_22_022	22	27.5369	37.3922	9.85532	64.329	61.3408	2.18508
HEB_22_023	22	33.0131	58.3578	25.3447	70.0043	63.2873	5.74825
HEB_22_026	22	37.3369	55.9422	18.6053	83.9957		2.75175
HEB_22_036	22	36.3369	54.5422	18.2053	81.7457	63.2493	17.7518
HEB_22_054	22	34.9369	52.5422	17.6053		67.5879
HEB_22_143	22	29.5964	51.8578	22.2613	73.2043	65.2535	5.74825
HEB_22_114	22				77.6043		5.74825
HEB_23_007	23	42.5131	52.3578	9.84468
HEB_23_062	23	33.7631	38.8578	5.09468	72.0043	65.1755	5.74825
HEB_23_064	23	29.5369	38.6422	9.10532	69.4957	69.23	-0.248248
HEB_23_083	23	29.7369	39.1422	9.40532	64.9957	67.2382	-2.94825
HEB_23_086	23	65.9869	74.1422	8.15532	104.329		7.58508
HEB_23_100	23	41.6631	41.3578	-0.305317
HEB_23_109	23	30.3369	39.3422	9.00532	65.9957	64.0585	1.25175
HEB_23_146	23	41.5131	58.3578	16.8447	78.0043	71.4825	5.74825
HEB_24_006	24	39.1369	52.1422	13.0053	78.2457	69.1004	8.50175
HEB_24_012	24	34.5369	54.4755	19.9387		68.4531
HEB_24_024	24	44.5964	63.1911	18.5947	77.0043	70.9033	5.74825
HEB_24_044	24	32.3369	54.1422	21.8053	76.4957	66.9425	8.95175
HEB_24_066	24	40.6631	62.1911	21.528	74.0043	68.1729	5.74825
HEB_24_098	24	43.5369	63.6422	20.1053	91.9957
HEB_24_111	24	43.5131	57.8578	14.3447	78.3376	70.9622	5.74825
HEB_24_198	24	53.2631	63.8578	10.5947	87.5043	79.8097	5.74825
HEB_25_005	25	24.7369	30.3422	5.60532	52.9957	54.4831	-2.49825
HEB_25_014	25	38.9298	54.8578	15.928	76.0043	70.012	5.74825
HEB_25_022	25	47.1369	58.5422	11.4053	90.9957	70.7165	19.7518
HEB_25_027	25	51.1369	68.4755	17.3387		83.1009
HEB_25_029	25	37.5369	67.8089	30.272	88.9957	66.7755	21.5018
HEB_25_051	25	40.1842	63.6667	23.4824	79.7511	72.2257	7.05108
HEB_25_086	25	39.5964	48.8578	9.26135	76.6043		5.74825
HEB_25_023	25				74.2543	67.4459	5.74825
Table listing the BLUEs value of each of the 6 traits for the genotypes of the HEB 25 used in this study. In the (i) column genotypes names are listed, in the (ii) there's the family to which each genotype pertains. Traits BLUE values are listed from column (iii) to (viii)

### Sheet: Data S2
Data S2. Significant (log10 p-val > 4) markers and their effect for the 6 GWAS for each of the trait analyized
Trait	Locus	Chromosome	Position	log10p.val	MarkersEffect	Abs MarkersEffect
NBHEA	JHI_Hv50k_2016_56414	1	554147969	5.26573	-0.00451875	0.00451875
NBHEA	JHI_Hv50k_2016_55684	1	551837634	6.02555	-0.00441526	0.00441526
NBHEA	JHI_Hv50k_2016_56077	1	553651520	4.38396	-0.00429834	0.00429834
NBHEA	JHI_Hv50k_2016_55796	1	552227647	4.88562	-0.0042451	0.0042451
NBHEA	JHI_Hv50k_2016_56697	1	554600762	6.3945	-0.00423911	0.00423911
NBHEA	JHI_Hv50k_2016_55822	1	552387225	4.23095	-0.00423894	0.00423894
NBHEA	JHI_Hv50k_2016_56205	1	553915379	4.36002	-0.00417517	0.00417517
NBHEA	JHI_Hv50k_2016_55920	1	552535871	4.15888	-0.00414265	0.00414265
NBHEA	JHI_Hv50k_2016_55790	1	552224084	5.03205	-0.00402832	0.00402832
NBHEA	JHI_Hv50k_2016_56480	1	554277483	5.25722	-0.00398905	0.00398905
NBHEA	JHI_Hv50k_2016_56483	1	554277685	5.25722	-0.00398905	0.00398905
NBHEA	JHI_Hv50k_2016_58422	1	558226159	5.75209	-0.00398608	0.00398608
NBHEA	JHI_Hv50k_2016_55916	1	552533502	4.08791	-0.00397089	0.00397089
NBHEA	JHI_Hv50k_2016_55918	1	552535194	4.08791	-0.00397089	0.00397089
NBHEA	JHI_Hv50k_2016_56824	1	554847403	6.22699	-0.00394067	0.00394067
NBHEA	JHI_Hv50k_2016_58337	1	558185601	5.53547	-0.00393843	0.00393843
NBHEA	JHI_Hv50k_2016_56707	1	554603853	6.54325	-0.00388118	0.00388118
NBHEA	JHI_Hv50k_2016_56701	1	554602964	6.59584	-0.00385632	0.00385632
NBHEA	JHI_Hv50k_2016_57106	1	555615919	4.66768	-0.00381388	0.00381388
NBHEA	JHI_Hv50k_2016_56724	1	554612734	7.7061	-0.00381019	0.00381019
NBHEA	JHI_Hv50k_2016_55960	1	553138326	4.51855	-0.00378297	0.00378297
NBHEA	JHI_Hv50k_2016_57947	1	557543742	4.30994	-0.00375636	0.00375636
NBHEA	JHI_Hv50k_2016_56816	1	554834199	4.91496	-0.00366018	0.00366018
NBHEA	JHI_Hv50k_2016_57670	1	556901635	6.67755	-0.0036482	0.0036482
NBHEA	JHI_Hv50k_2016_57868	1	557122763	6.67755	-0.0036482	0.0036482
NBHEA	JHI_Hv50k_2016_56402	1	554115147	4.09398	-0.00346842	0.00346842
NBHEA	JHI_Hv50k_2016_56644	1	554554827	5.54196	-0.00331422	0.00331422
NBHEA	JHI_Hv50k_2016_73694	2	29669609	4.66816	-0.00329466	0.00329466
NBHEA	JHI_Hv50k_2016_73570	2	29307953	4.73542	-0.00327983	0.00327983
NBHEA	JHI_Hv50k_2016_56950	1	555420753	5.19249	-0.00326998	0.00326998
NBHEA	JHI_Hv50k_2016_57813	1	557106044	5.077	-0.0031707	0.0031707
NBHEA	JHI_Hv50k_2016_72741	2	27174235	4.76136	-0.00310341	0.00310341
NBHEA	JHI_Hv50k_2016_72852	2	27377040	4.76136	-0.00310341	0.00310341
NBHEA	JHI_Hv50k_2016_72853	2	27377110	4.76136	-0.00310341	0.00310341
NBHEA	JHI_Hv50k_2016_72872	2	27378120	4.76136	-0.00310341	0.00310341
NBHEA	JHI_Hv50k_2016_72905	2	27388945	4.76136	-0.00310341	0.00310341
NBHEA	JHI_Hv50k_2016_57695	1	556905246	5.61968	-0.00306962	0.00306962
NBHEA	JHI_Hv50k_2016_72948	2	27513232	7.00581	-0.00305349	0.00305349
NBHEA	JHI_Hv50k_2016_72669	2	26954469	4.4619	-0.00302252	0.00302252
NBHEA	BK_12	2	29125653	5.3472	-0.00300212	0.00300212
NBHEA	BK_14	2	29126962	5.3472	-0.00300212	0.00300212
NBHEA	BOPA2_12_30871	2	29126960	5.3472	-0.00300212	0.00300212
NBHEA	BOPA2_12_30872	2	29124536	5.3472	-0.00300212	0.00300212
NBHEA	JHI_Hv50k_2016_73417	2	29125151	5.3472	-0.00300212	0.00300212
NBHEA	JHI_Hv50k_2016_73422	2	29126332	5.3472	-0.00300212	0.00300212
NBHEA	JHI_Hv50k_2016_73562	2	29299140	5.3472	-0.00300212	0.00300212
NBHEA	JHI_Hv50k_2016_72896	2	27388394	4.51259	-0.00294219	0.00294219
NBHEA	JHI_Hv50k_2016_72668	2	26954358	4.16339	-0.00293319	0.00293319
NBHEA	JHI_Hv50k_2016_73663	2	29624393	5.26407	-0.00293011	0.00293011
NBHEA	JHI_Hv50k_2016_73691	2	29669343	5.26407	-0.00293011	0.00293011
NBHEA	JHI_Hv50k_2016_57453	1	556451842	4.72384	-0.00289361	0.00289361
NBHEA	JHI_Hv50k_2016_72947	2	27512682	6.98565	-0.00288632	0.00288632
NBHEA	JHI_Hv50k_2016_72949	2	27513308	6.60934	-0.00288278	0.00288278
NBHEA	JHI_Hv50k_2016_73200	2	28688210	5.25081	-0.00286799	0.00286799
NBHEA	JHI_Hv50k_2016_73624	2	29514534	5.12974	-0.00283431	0.00283431
NBHEA	JHI_Hv50k_2016_73300	2	28769684	6.15538	-0.00280764	0.00280764
NBHEA	JHI_Hv50k_2016_73285	2	28767435	6.20028	-0.00275151	0.00275151
NBHEA	JHI_Hv50k_2016_56745	1	554640589	4.0694	-0.00274444	0.00274444
NBHEA	JHI_Hv50k_2016_73174	2	28664945	5.03929	-0.00261234	0.00261234
NBHEA	JHI_Hv50k_2016_73500	2	29201453	6.43281	-0.00260981	0.00260981
NBHEA	JHI_Hv50k_2016_72460	2	26205720	4.2072	-0.00243666	0.00243666
NBHEA	JHI_Hv50k_2016_73929	2	30188357	6.73956	-0.00235788	0.00235788
NBHEA	JHI_Hv50k_2016_71761	2	23432118	4.67789	-0.00226413	0.00226413
NBHEA	JHI_Hv50k_2016_73955	2	30286362	6.38822	-0.00217844	0.00217844
NBHEA	JHI_Hv50k_2016_73712	2	29727848	6.74992	-0.00213645	0.00213645
NBHEA	JHI_Hv50k_2016_73966	2	30348431	5.99638	-0.00209076	0.00209076
NBHEA	JHI_Hv50k_2016_73822	2	29918395	5.22175	-0.00195823	0.00195823
NBHEA	JHI_Hv50k_2016_73876	2	30093746	5.00685	-0.00192034	0.00192034
NBHEA	JHI_Hv50k_2016_56712	1	554606255	4.60992	-0.00183073	0.00183073
NBHEA	JHI_Hv50k_2016_74038	2	30895006	4.48908	-0.00179523	0.00179523
NBHEA	JHI_Hv50k_2016_73957	2	30286826	6.13831	-0.00177366	0.00177366
NBHEA	JHI_Hv50k_2016_74014	2	30713993	5.27495	-0.00172698	0.00172698
NBHEA	JHI_Hv50k_2016_74020	2	30714448	5.27495	-0.00172698	0.00172698
NBHEA	JHI_Hv50k_2016_73951	2	30195319	4.88636	-0.00169157	0.00169157
NBHEA	JHI_Hv50k_2016_74253	2	31597541	4.57412	-0.00147226	0.00147226
NBHEA	JHI_Hv50k_2016_73723	2	29736025	4.27395	-0.00147031	0.00147031
SBHEA	JHI_Hv50k_2016_56480	1	554277483	4.2682	-2.18e-07	2.17998e-07
SBHEA	JHI_Hv50k_2016_56483	1	554277685	4.2682	-2.18e-07	2.17998e-07
SBHEA	JHI_Hv50k_2016_56824	1	554847403	4.99853	-2.1e-07	2.09585e-07
SBHEA	JHI_Hv50k_2016_56697	1	554600762	5.03114	-2e-07	2.00402e-07
SBHEA	JHI_Hv50k_2016_58422	1	558226159	4.15228	-1.87e-07	1.86563e-07
SBHEA	JHI_Hv50k_2016_73570	2	29307953	4.21728	-1.86e-07	1.85745e-07
SBHEA	JHI_Hv50k_2016_56707	1	554603853	5.49243	-1.83e-07	1.83325e-07
SBHEA	JHI_Hv50k_2016_58337	1	558185601	4.16685	-1.82e-07	1.82105e-07
SBHEA	JHI_Hv50k_2016_73663	2	29624393	4.63415	-1.79e-07	1.78503e-07
SBHEA	JHI_Hv50k_2016_73691	2	29669343	4.63415	-1.79e-07	1.78503e-07
SBHEA	JHI_Hv50k_2016_56701	1	554602964	5.37796	-1.77e-07	1.77261e-07
SBHEA	BK_12	2	29125653	5.05907	-1.75e-07	1.75456e-07
SBHEA	BK_14	2	29126962	5.05907	-1.75e-07	1.75456e-07
SBHEA	BOPA2_12_30871	2	29126960	5.05907	-1.75e-07	1.75456e-07
SBHEA	BOPA2_12_30872	2	29124536	5.05907	-1.75e-07	1.75456e-07
SBHEA	JHI_Hv50k_2016_73417	2	29125151	5.05907	-1.75e-07	1.75456e-07
SBHEA	JHI_Hv50k_2016_73422	2	29126332	5.05907	-1.75e-07	1.75456e-07
SBHEA	JHI_Hv50k_2016_73562	2	29299140	5.05907	-1.75e-07	1.75456e-07
SBHEA	JHI_Hv50k_2016_72948	2	27513232	6.35116	-1.73e-07	1.72803e-07
SBHEA	JHI_Hv50k_2016_57670	1	556901635	5.32176	-1.71e-07	1.71055e-07
SBHEA	JHI_Hv50k_2016_57868	1	557122763	5.32176	-1.71e-07	1.71055e-07
SBHEA	BK_13	2	29126445	4.02496	-1.7e-07	1.70098e-07
SBHEA	JHI_Hv50k_2016_73424	2	29126530	4.02496	-1.7e-07	1.70098e-07
SBHEA	JHI_Hv50k_2016_73300	2	28769684	5.23749	-1.67e-07	1.67014e-07
SBHEA	JHI_Hv50k_2016_72949	2	27513308	6.39832	-1.67e-07	1.66588e-07
SBHEA	JHI_Hv50k_2016_73624	2	29514534	4.76096	-1.67e-07	1.66545e-07
SBHEA	JHI_Hv50k_2016_73200	2	28688210	4.94556	-1.66e-07	1.65791e-07
SBHEA	JHI_Hv50k_2016_72947	2	27512682	6.42086	-1.66e-07	1.65768e-07
SBHEA	JHI_Hv50k_2016_73285	2	28767435	6.00433	-1.63e-07	1.62814e-07
SBHEA	JHI_Hv50k_2016_56724	1	554612734	6.59621	-1.58e-07	1.57906e-07
SBHEA	JHI_Hv50k_2016_73500	2	29201453	6.49618	-1.55e-07	1.5528e-07
SBHEA	JHI_Hv50k_2016_73929	2	30188357	6.82233	-1.52e-07	1.52198e-07
SBHEA	JHI_Hv50k_2016_73174	2	28664945	4.95241	-1.52e-07	1.52021e-07
SBHEA	JHI_Hv50k_2016_73955	2	30286362	6.84736	-1.45e-07	1.45073e-07
SBHEA	JHI_Hv50k_2016_73966	2	30348431	6.47351	-1.41e-07	1.40858e-07
SBHEA	JHI_Hv50k_2016_56644	1	554554827	4.71786	-1.41e-07	1.40839e-07
SBHEA	JHI_Hv50k_2016_73712	2	29727848	6.87262	-1.4e-07	1.39731e-07
SBHEA	JHI_Hv50k_2016_73085	2	28455236	4.38855	-1.37e-07	1.36722e-07
SBHEA	JHI_Hv50k_2016_72460	2	26205720	4.11594	-1.35e-07	1.35436e-07
SBHEA	JHI_Hv50k_2016_71761	2	23432118	4.08045	-1.35e-07	1.35213e-07
SBHEA	JHI_Hv50k_2016_73876	2	30093746	6.53958	-1.35e-07	1.3472e-07
SBHEA	JHI_Hv50k_2016_73957	2	30286826	6.6262	-1.31e-07	1.3078e-07
SBHEA	JHI_Hv50k_2016_74038	2	30895006	5.97882	-1.3e-07	1.30032e-07
SBHEA	JHI_Hv50k_2016_57695	1	556905246	4.59243	-1.3e-07	1.29737e-07
SBHEA	JHI_Hv50k_2016_73822	2	29918395	6.49515	-1.29e-07	1.29427e-07
SBHEA	JHI_Hv50k_2016_74014	2	30713993	5.87733	-1.22e-07	1.2165e-07
SBHEA	JHI_Hv50k_2016_74020	2	30714448	5.87733	-1.22e-07	1.2165e-07
SBHEA	JHI_Hv50k_2016_74101	2	31204967	4.53937	-1.19e-07	1.18951e-07
SBHEA	JHI_Hv50k_2016_74253	2	31597541	6.04763	-1.15e-07	1.15312e-07
SBHEA	JHI_Hv50k_2016_73951	2	30195319	5.88957	-1.13e-07	1.13358e-07
SBHEA	JHI_Hv50k_2016_73723	2	29736025	5.51255	-1.07e-07	1.07474e-07
SBHEA	JHI_Hv50k_2016_74088	2	31153517	5.09444	-1.07e-07	1.06609e-07
SBHEA	JHI_Hv50k_2016_73834	2	29990166	4.93015	-1.06e-07	1.06335e-07
SBHEA	JHI_Hv50k_2016_74366	2	31900190	4.03517	-1.04e-07	1.04278e-07
SBHEA	JHI_Hv50k_2016_74434	2	32081728	4.51553	-1.04e-07	1.03935e-07
SBHEA	JHI_Hv50k_2016_74089	2	31153591	5.23433	-9.72e-08	9.72233e-08
SBHEA	JHI_Hv50k_2016_74681	2	32705633	4.15091	-9.72e-08	9.71787e-08
SBHEA	JHI_Hv50k_2016_74392	2	31925370	4.21109	-8.83e-08	8.82886e-08
SBHEA	JHI_Hv50k_2016_73956	2	30286453	4.45398	-8.73e-08	8.72616e-08
NBMAT	JHI_Hv50k_2016_57813	1	557106044	5.00401	0.0218087	0.0218087
NBMAT	JHI_Hv50k_2016_57453	1	556451842	4.2027	-0.0181032	0.0181032
NBMAT	JHI_Hv50k_2016_57947	1	557543742	4.30576	0.0174545	0.0174545
NBMAT	JHI_Hv50k_2016_56688	1	554565944	4.11312	0.0170097	0.0170097
NBMAT	JHI_Hv50k_2016_55796	1	552227647	4.13967	0.0152409	0.0152409
NBMAT	JHI_Hv50k_2016_73957	2	30286826	4.17796	0.011965	0.011965
NBMAT	JHI_Hv50k_2016_73955	2	30286362	4.78649	0.00994456	0.00994456
NBMAT	JHI_Hv50k_2016_55684	1	551837634	4.97225	0.00980459	0.00980459
NBMAT	JHI_Hv50k_2016_73966	2	30348431	4.3972	0.0097479	0.0097479
NBMAT	JHI_Hv50k_2016_73663	2	29624393	4.02702	0.00974543	0.00974543
NBMAT	JHI_Hv50k_2016_73691	2	29669343	4.02702	0.00974543	0.00974543
NBMAT	JHI_Hv50k_2016_57695	1	556905246	4.75576	0.00970059	0.00970059
NBMAT	JHI_Hv50k_2016_73712	2	29727848	4.77966	0.00923971	0.00923971
NBMAT	JHI_Hv50k_2016_56724	1	554612734	5.23025	0.00905102	0.00905102
NBMAT	JHI_Hv50k_2016_73929	2	30188357	4.61267	0.00841379	0.00841379
NBMAT	JHI_Hv50k_2016_56707	1	554603853	4.76683	0.00703538	0.00703538
NBMAT	JHI_Hv50k_2016_58337	1	558185601	5.1757	0.00653705	0.00653705
NBMAT	JHI_Hv50k_2016_56701	1	554602964	4.67674	0.00616489	0.00616489
NBMAT	JHI_Hv50k_2016_56697	1	554600762	4.63127	0.0060016	0.0060016
NBMAT	JHI_Hv50k_2016_73500	2	29201453	4.02378	0.00595362	0.00595362
NBMAT	JHI_Hv50k_2016_57106	1	555615919	4.70036	0.00551569	0.00551569
NBMAT	JHI_Hv50k_2016_56824	1	554847403	5.28632	0.00547716	0.00547716
NBMAT	JHI_Hv50k_2016_73822	2	29918395	4.63102	0.00501127	0.00501127
NBMAT	JHI_Hv50k_2016_72948	2	27513232	4.13357	0.00485394	0.00485394
NBMAT	JHI_Hv50k_2016_57670	1	556901635	5.84342	0.00398896	0.00398896
NBMAT	JHI_Hv50k_2016_57868	1	557122763	5.84342	0.00398896	0.00398896
NBMAT	JHI_Hv50k_2016_58422	1	558226159	5.31541	0.00182558	0.00182558
NBMAT	JHI_Hv50k_2016_72947	2	27512682	4.3409	0.00168382	0.00168382
NBMAT	JHI_Hv50k_2016_56950	1	555420753	4.62588	0.00154228	0.00154228
SBMAT	JHI_Hv50k_2016_73200	2	28688210	4.87354	-0.00027609	0.00027609
SBMAT	JHI_Hv50k_2016_72948	2	27513232	5.39672	-0.000266843	0.000266843
SBMAT	JHI_Hv50k_2016_72949	2	27513308	4.92868	-0.000266082	0.000266082
SBMAT	JHI_Hv50k_2016_73300	2	28769684	4.74244	-0.00026518	0.00026518
SBMAT	JHI_Hv50k_2016_73285	2	28767435	5.05189	-0.000262797	0.000262797
SBMAT	JHI_Hv50k_2016_72947	2	27512682	5.06675	-0.000261568	0.000261568
SBMAT	JHI_Hv50k_2016_73085	2	28455236	4.49886	-0.000252355	0.000252355
SBMAT	JHI_Hv50k_2016_73174	2	28664945	4.61007	-0.000250857	0.000250857
SBMAT	JHI_Hv50k_2016_73500	2	29201453	4.80779	-0.0002458	0.0002458
SBMAT	BK_12	2	29125653	4.0068	-0.00022808	0.00022808
SBMAT	BK_14	2	29126962	4.0068	-0.00022808	0.00022808
SBMAT	BOPA2_12_30871	2	29126960	4.0068	-0.00022808	0.00022808
SBMAT	BOPA2_12_30872	2	29124536	4.0068	-0.00022808	0.00022808
SBMAT	JHI_Hv50k_2016_73417	2	29125151	4.0068	-0.00022808	0.00022808
SBMAT	JHI_Hv50k_2016_73422	2	29126332	4.0068	-0.00022808	0.00022808
SBMAT	JHI_Hv50k_2016_73562	2	29299140	4.0068	-0.00022808	0.00022808
SBMAT	JHI_Hv50k_2016_459853	7	39678950	4.7035	0.000145689	0.000145689
SBMAT	JHI_Hv50k_2016_408469	6	477264147	4.22611	0.00012139	0.00012139
SBMAT	JHI_Hv50k_2016_410696	6	498560246	4.78131	0.000106943	0.000106943
SBMAT	JHI_Hv50k_2016_410699	6	498561688	4.78131	0.000106943	0.000106943
SBMAT	JHI_Hv50k_2016_37874	1	493362250	4.05813	7.2e-05	7.19533e-05
SBMAT	JHI_Hv50k_2016_409581	6	486631541	4.09105	1.33e-05	1.32543e-05
Plasticity.MAT	JHI_Hv50k_2016_55665	1	551613884	4.04374	-0.00140866	0.00140866
Plasticity.MAT	JHI_Hv50k_2016_55684	1	551837634	4.84389	-0.00183246	0.00183246
Plasticity.MAT	JHI_Hv50k_2016_56688	1	554565944	4.36954	-0.00176278	0.00176278
Plasticity.MAT	JHI_Hv50k_2016_56697	1	554600762	4.60566	-0.00207016	0.00207016
Plasticity.MAT	JHI_Hv50k_2016_56701	1	554602964	4.69779	-0.00173182	0.00173182
Plasticity.MAT	JHI_Hv50k_2016_56707	1	554603853	4.87042	-0.00172728	0.00172728
Plasticity.MAT	JHI_Hv50k_2016_56724	1	554612734	5.1625	-0.00190236	0.00190236
Plasticity.MAT	JHI_Hv50k_2016_56824	1	554847403	4.98086	-0.00165927	0.00165927
Plasticity.MAT	JHI_Hv50k_2016_56950	1	555420753	4.45929	-0.00186036	0.00186036
Plasticity.MAT	JHI_Hv50k_2016_57106	1	555615919	5.3519	-0.00177018	0.00177018
Plasticity.MAT	JHI_Hv50k_2016_57670	1	556901635	5.43655	-0.00178123	0.00178123
Plasticity.MAT	JHI_Hv50k_2016_57695	1	556905246	4.33354	-0.00155214	0.00155214
Plasticity.MAT	JHI_Hv50k_2016_57813	1	557106044	5.31209	-0.00176047	0.00176047
Plasticity.MAT	JHI_Hv50k_2016_57868	1	557122763	5.43655	-0.00178123	0.00178123
Plasticity.MAT	JHI_Hv50k_2016_57947	1	557543742	4.53689	-0.00135268	0.00135268
Plasticity.MAT	JHI_Hv50k_2016_58337	1	558185601	5.37377	-0.00176619	0.00176619
Plasticity.MAT	JHI_Hv50k_2016_58422	1	558226159	5.44729	-0.00176468	0.00176468
Plasticity.HEA	JHI_Hv50k_2016_55684	1	551837634	4.25085	-0.00283917	0.00283917

### Sheet: Data S3
Data S3a. P-values observed and permuted based data t-tests between genotype groups. Genotype groups specs are in table S4c						Data S3b. Summary statistics of the different genotype groups as in Table 1
Trait	group number		p.val obs bonf	p.val permuted		Trait	Genotype	mean	sd	max	min
MAT	4	2	0.028	0.00170017		NBHEA	1	57.3986	8.81192	84.3922	29.8578
MAT	4	3	0.014	0.00090009		NBHEA	2	42.1416	6.45695	56.8578	27.2578
MAT	4	1	0.002	0.00070007		NBHEA	3	39.95	11.1615	63.6422	29.3578
MAT	2	3	1	0.530553		NBHEA	4	30.1422	0.282843	30.3422	29.9422
MAT	2	1	<2.2E-16	<2.2E-16		SBHEA	1	39.2604	6.01195	65.9869	26.1369
MAT	3	1	2.41e-06	0.00010001		SBHEA	2	31.2459	4.05478	41.9298	23.0131
HEA	4	2	0.014	0.0148015		SBHEA	3	29.1728	5.83701	43.5369	23.4
HEA	4	3	0.089	0.0537054		SBHEA	4	24.7369	0	24.7369	24.7369
HEA	4	1	0.000786	0.00090009		NBMAT	1	80.6865	9.63743	109.496	58.5957
HEA	2	3	1	0.367737		NBMAT	2	67.1639	4.79268	75.0043	58.5957
HEA	2	1	2.3e-14	<2.2E-16		NBMAT	3	64.9932	4.35631	72.0043	55.9957
HEA	3	1	5.92e-06	<2.2E-16		NBMAT	4	53.829	1.17851	54.6624	52.9957
Plasticity.HEA	4	2	6.36e-06	0.0060006		SBMAT	1	69.1895	5.74356	101.089	57.0192
Plasticity.HEA	4	3	0.009	0.0260026		SBMAT	2	64.1182	2.72919	69.23	59.0228
Plasticity.HEA	4	1	2.98e-20	0.00010001		SBMAT	3	61.6708	2.93319	65.2291	55.7006
Plasticity.HEA	2	3	1	0.887589		SBMAT	4	57.3563	4.06333	60.2295	54.4831
Plasticity.HEA	2	1	1.73e-09	0		Plasticity.HEA	1	17.9369	6.47407	31.8053	-0.305317
Plasticity.HEA	3	1	7.14e-05	0		Plasticity.HEA	2	10.771	4.05161	19.3447	4.24468
Plasticity.MAT	4	2	0.888	0.22953		Plasticity.HEA	3	10.4631	5.28525	24.2613	3.79468
Plasticity.MAT	4	3	0.81	0.05222		Plasticity.HEA	4	5.67198	0.503322	6.20532	5.20532
Plasticity.MAT	4	1	0.374	0.02025		Plasticity.MAT	1	10.2311	6.58084	34.2518	0.851752
Plasticity.MAT	2	3	1	0.78121		Plasticity.MAT	2	2.10854	3.82985	5.74825	-5.14825
Plasticity.MAT	2	1	1.91e-11	<2.2E-16		Plasticity.MAT	3	2.40828	2.64686	5.74825	-1.74825
Plasticity.MAT	3	1	2.75e-07	<2.2E-16		Plasticity.MAT	4	-4.45658	2.7695	-2.49825	-6.41492
						Plasticity.MAT	1	10.2311	6.58084	34.2518	0.851752
*						Plasticity.MAT	2,3,4	1.86271	3.73433	5.74825	-6.41492
MAT	4	4	0.425	0.333333		Plasticity.HEA	1	17.9369	6.47407	31.8053	-0.305317
MAT	2	2	0.00646	0.00820082		Plasticity.HEA	2,3,4	10.3457	4.54021	24.2613	3.79468
MAT	3	3	0.0586	0.0233023
MAT	1	1	<2.2E-16	<2.2E-16
HEA	4	4	0.0235	<2.2E-16
HEA	2	2	2.83e-09	<2.2E-16
HEA	3	3	0.00887	0.00320032
HEA	1	1	<22.2E-16	<2.2E-16
*comparison across treatments (16_8 vs 22_2)

### Sheet: Data S4
Data S4.List in decrescent order the genotypes and the genotype groups for the trait MAT SB. Genotype groups specifics are given in table S3c
GENOTYPE	MAT SB	Genotype group
HEB_08_050	101.089	1
HEB_07_047	88.0093	1
HEB_07_033	85.9709	1
HEB_25_027	83.1009	1
HEB_20_064	81.5708	1
HEB_24_198	79.8097	1
HEB_09_065	78.9162	1
HEB_13_012	77.221	1
HEB_15_048	76.392	1
HEB_01_074	75.7165	1
HEB_16_012	75.3616	1
HEB_19_056	75.0102	1
HEB_14_024	74.3223	1
HEB_19_115	73.9757	1
HEB_21_045	73.9052	1
HEB_04_108	73.5217	1
HEB_12_137	73.4324	1
HEB_05_059	73.2974	1
HEB_21_002	73.2491	1
HEB_07_063	72.947	1
HEB_17_004	72.8281	1
HEB_09_009	72.7173	1
HEB_04_069	72.5892	1
HEB_14_014	72.5193	1
HEB_10_014	72.2482	1
HEB_25_051	72.2257	1
HEB_20_054	72.1885	1
HEB_10_040	71.8241	1
HEB_14_023	71.6826	1
HEB_23_146	71.4825	1
HEB_24_111	70.9622	1
HEB_24_024	70.9033	1
HEB_12_107	70.7437	1
HEB_25_022	70.7165	1
HEB_12_108	70.6113	1
HEB_06_016	70.3282	1
HEB_03_045	70.2426	1
HEB_08_032	70.1433	1
HEB_25_014	70.012	1
HEB_21_021	69.941	1
HEB_01_013	69.8465	1
HEB_03_040	69.7048	1
HEB_05_107	69.5243	1
HEB_03_064	69.4943	1
HEB_15_057	69.4572	1
HEB_15_061	69.3085	1
HEB_23_064	69.23	2
HEB_02_058	69.1824	1
HEB_03_057	69.1472	1
HEB_24_006	69.1004	1
HEB_01_053	69.0065	1
HEB_01_096	68.8936	1
HEB_08_054	68.8145	1
HEB_05_040	68.812	1
HEB_21_064	68.4608	1
HEB_24_012	68.4531	1
HEB_08_169	68.3596	1
HEB_06_147	68.344	1
HEB_24_066	68.1729	1
HEB_01_033	68.1678	2
HEB_10_057	68.1634	1
HEB_12_016	68.1472	2
HEB_21_141	68.0847	1
HEB_21_096	67.9562	1
HEB_15_145	67.8903	2
HEB_15_009	67.8373	1
HEB_17_019	67.7016	1
HEB_12_093	67.6379	1
HEB_22_054	67.5879	1
HEB_14_005	67.5873	1
HEB_13_111	67.5731	1
HEB_06_038	67.4752	1
HEB_16_096	67.4728	1
HEB_18_064	67.3385	1
HEB_23_083	67.2382	2
HEB_15_065	67.1448	1
HEB_03_172	67.1379	1
HEB_16_147	67.1201	1
HEB_19_110	67.0591	1
HEB_09_114	67.0456	1
HEB_24_044	66.9425	1
HEB_21_160	66.9408	2
HEB_01_023	66.8199	2
HEB_25_029	66.7755	1
HEB_08_164	66.6761	1
HEB_17_160	66.6305	1
HEB_19_005	66.6159	1
HEB_11_134	66.6078	1
HEB_17_064	66.5538	1
HEB_13_018	66.4293	1
HEB_19_187	66.387	1
HEB_19_054	66.0297	1
HEB_17_040	65.7885	1
HEB_14_057	65.744	1
HEB_07_180	65.5927	1
HEB_01_032	65.5172	2
HEB_11_115	65.4737	1
HEB_20_110	65.364	1
HEB_11_106	65.2655	1
HEB_22_143	65.2535	1
HEB_02_136	65.2435	1
HEB_06_121	65.2291	3
HEB_13_105	65.2163	2
HEB_13_050	65.1336	1
HEB_20_076	65.0145	1
HEB_06_019	64.8819	1
HEB_04_074	64.859	3
HEB_03_039	64.7455	1
HEB_06_180	64.7034	1
HEB_11_092	64.6416	1
HEB_08_118	64.615	1
HEB_19_153	64.6088	1
HEB_16_064	64.6077	3
HEB_09_089	64.5034	1
HEB_10_010	64.4265	1
HEB_20_062	64.3921	1
HEB_12_074	64.3905	1
HEB_03_077	64.3761	2
HEB_02_088	64.2503	2
HEB_02_122	64.078	2
HEB_23_109	64.0585	2
HEB_06_047	64.0013	2
HEB_14_116	63.9882	1
HEB_17_144	63.8339	2
HEB_13_130	63.8203	1
HEB_03_139	63.774	2
HEB_05_011	63.7617	3
HEB_07_015	63.7136	2
HEB_16_009	63.6963	1
HEB_22_023	63.2873	1
HEB_22_036	63.2493	1
HEB_04_001	63.2184	2
HEB_14_045	63.1846	1
HEB_02_071	63.037	2
HEB_11_037	62.9437	1
HEB_17_086	62.9344	1
HEB_18_225	62.8368	3
HEB_08_056	62.5075	2
HEB_21_018	62.3584	3
HEB_07_094	62.1134	2
HEB_15_055	61.9949	2
HEB_04_112	61.857	3
HEB_04_075	61.5777	3
HEB_22_022	61.3408	3
HEB_16_114	61.2268	1
HEB_02_009	61.2044	2
HEB_13_037	61.1811	1
HEB_10_115	60.7657	3
HEB_07_023	60.7089	2
HEB_16_052	60.2295	4
HEB_02_016	60.1799	3
HEB_15_051	60.1472	2
HEB_05_019	60.1109	3
HEB_11_093	60.02	3
HEB_05_049	59.9838	2
HEB_17_003	59.4794	1
HEB_17_020	59.0228	2
HEB_17_018	57.8323	3
HEB_02_063	57.0192	1
HEB_16_023	55.7006	3
HEB_13_035	55.5093	3
HEB_25_005	54.4831	4

### Sheet: Data S5
Data S5. Significant (log10 p-val > 4) markers and their effect for the 6 GWAS, using ELF3 and PPD-H1 as covariates, for each of the trait analyized
Trait	Locus	LG	Position	log10p.val
NBHEA	JHI_Hv50k_2016_339072	5	609152620	4.45787
NBHEA	JHI_Hv50k_2016_459661	7	38524160	4.32009
SBHEA	JHI_Hv50k_2016_460925	7	44240921	4.12065
Plasticity.HEA	JHI_Hv50k_2016_350133	5	637280789	4.04901
NBMAT	JHI_Hv50k_2016_163303	3	39377019	4.45484
NBMAT	JHI_Hv50k_2016_460896	7	44222907	4.1954
NBMAT	JHI_Hv50k_2016_461154	7	45864803	4.5181
NBMAT	JHI_Hv50k_2016_461155	7	45864937	4.5181
NBMAT	JHI_Hv50k_2016_461162	7	45865506	4.5181
NBMAT	JHI_Hv50k_2016_461178	7	46263947	5.94479
NBMAT	JHI_Hv50k_2016_461364	7	47563401	4.40206
NBMAT	JHI_Hv50k_2016_461483	7	47782676	4.13933
NBMAT	JHI_Hv50k_2016_461503	7	48001779	4.20579
NBMAT	JHI_Hv50k_2016_461518	7	48012175	4.40206
NBMAT	JHI_Hv50k_2016_461561	7	48202771	4.18436
NBMAT	JHI_Hv50k_2016_461593	7	48237546	4.40206
NBMAT	JHI_Hv50k_2016_461611	7	48245715	4.40206
NBMAT	JHI_Hv50k_2016_461632	7	48405027	4.40206
NBMAT	JHI_Hv50k_2016_461663	7	48614959	5.19593
SBMAT	JHI_Hv50k_2016_37865	1	493213366	5.80376
SBMAT	JHI_Hv50k_2016_37874	1	493362250	4.71701
SBMAT	JHI_Hv50k_2016_38263	1	496811072	4.60197
SBMAT	JHI_Hv50k_2016_409581	6	486631541	4.0425
SBMAT	JHI_Hv50k_2016_409912	6	488887424	5.08447
SBMAT	JHI_Hv50k_2016_410696	6	498560246	4.02116
SBMAT	JHI_Hv50k_2016_410699	6	498561688	4.02116
SBMAT	JHI_Hv50k_2016_459853	7	39678950	4.75456
SBMAT	JHI_Hv50k_2016_461120	7	45702035	4.09843
SBMAT	JHI_Hv50k_2016_461139	7	45707876	4.35573
SBMAT	JHI_Hv50k_2016_461154	7	45864803	5.85398
SBMAT	JHI_Hv50k_2016_461155	7	45864937	5.85398
SBMAT	JHI_Hv50k_2016_461162	7	45865506	5.85398
SBMAT	JHI_Hv50k_2016_461166	7	45866434	4.17778
SBMAT	JHI_Hv50k_2016_461178	7	46263947	5.26811
SBMAT	JHI_Hv50k_2016_508332	7	636141347	4.80542

### Sheet: Supplementary Tables
Table S2 Table showing Pearson correlation matrix between the 6 different traits
	HEA SB	HEA NB	Plasticity.HEA	MAT NB	MAT SB	Plasticity.MAT
HEA SB	1	0.846757	0.451111	0.760593	0.803811	0.49773
HEA NB	0.846757	1	0.856756	0.840576	0.729626	0.690721
Plasticity.HEA	0.451111	0.856756	1	0.672831	0.4448	0.676259
MAT N	0.760593	0.840576	0.672831	1	0.80591	0.870311
MAT SB	0.803811	0.729626	0.4448	0.80591	1	0.413133
Plasticity.MAT	0.49773	0.690721	0.676259	0.870311	0.413133	1
Table S1. Table showing the summary statistics of the 4 traits with mean, standard deviation, minimum, maximum and heritability estimates using Piepho's method (Piepho and Möhring 2007)
	HEA SB	HEA NB	Plasticity.HEA	MAT NB	MAT SB	Plasticity.MAT
mean	35.9188	51.8599	15.9411	75.8502	67.0792	7.78082
sd	6.77128	11.7178	6.98473	10.8492	5.85784	7.10321
min	23.0131	27.2578	1.32802	51.7957	54.4831	-6.41492
max	58.0702	84.3922	31.8053	109.496	101.089	34.2518
h2	0.89	0.91	0.89	0.91	0.85	0.81
